# The draft nuclear genome assembly of *Eucalyptus pauciflora*: new approaches to comparing *de novo* assemblies

**DOI:** 10.1101/678730

**Authors:** Weiwen Wang, Ashutosh Das, David Kainer, Miriam Schalamun, Alejandro Morales-Suarez, Benjamin Schwessinger, Robert Lanfear

**Author notes:** Equal contribution (Weiwen Wang, Ashutosh Das). **Email**: Weiwen Wang, Ashutosh Das, David Kainer, Miriam Schalamun, Alejandro Morales-Suarez, Benjamin Schwessinger, Robert Lanfear.

## Abstract

**Background:** Selecting the best genome assembly from a collection of draft assemblies for the same species remains a difficult task. Here, we combine new and existing approaches to help to address this, using the non-model plant *Eucalyptus pauciflora* (snow gum) as a test case. *Eucalyptus pauciflora* is a long-lived tree with high economic and ecological importance. Currently, little genomic information for *Eucalyptus pauciflora* is available.

**Findings:** We generated high coverage of long-(Nanopore, 174x) and short-(Illumina, 228x) read data from a single *Eucalyptus pauciflora* individual and compared assemblies from four assemblers with a variety of settings: Canu, Flye, Marvel, and MaSuRCA. A key component of our approach is to keep a randomly selected collection of ~10% of both long- and short-reads separate from the assemblies to use as a validation set with which to assess the assemblies. Using this validation set along with a range of existing tools, we compared the assemblies in eight ways: contig N50, BUSCO scores, LAI scores, assembly ploidy, base-level error rate, computing genome assembly likelihoods, structural variation and genome sequence similarity. Our result showed that MaSuRCA generated the best assembly, which is 594.87 Mb in size, with a contig N50 of 3.23 Mb, and an estimated error rate of ~0.006 errors per base.

**Conclusions:** We report a draft genome of *Eucalyptus pauciflora*, which will be a valuable resource for further genomic studies of eucalypts. These approaches for assessing and comparing genomes should help in assessing and choosing among many potential genome assemblies for a single species.
