## Supplementary material for "The draft nuclear genome assembly of *Eucalyptus pauciflora*: new approaches to comparing *de novo* assemblies": Table S1

### Sheet: Summary
								Short-read mapping		Long-read mapping		BUSCO (1440 genes in total)
	Length (bp)	Contig number	Largest contig (bp)	Contig N50 (bp)	Contig L50	GC content	Ns	Mapping rate	Error rate	Mapping rate	Error rate	Complete	duplicated	Fragmented
Raw Assembly
Canu_1kb	871577052	2867	7123373	629835	259	0.3918	0	0.958861	0.0196	0.880815	0.1625	905	258	66
Canu_35kb	825916527	2550	10153603	962598	158	0.3918	0	0.952227	0.0211	0.905075	0.163	892	191	66
Flye_1kb	596007484	5930	2755662	255434	652	0.3912	0	0.951405	0.0236	0.92772	0.1716	959	82	70
Flye_35kb	561349738	4145	2407003	352050	448	0.3917	0	0.940688	0.0255	0.927007	0.1729	552	46	95
Marvel_35kb	649061435	1181	6453759	795971	182	0.3907	0	0.776812	0.0342	0.83823	0.178	496	75	71
MaSuRCA_1kb	778288575	1311	12224271	1885174	95	0.3935	0.0003622	0.986035	0.0037	0.829118	0.1641	1356	516	23
MaSuRCA_35kb	773035614	1703	8684546	1304720	146	0.3939	0.0008792	0.983478	0.0045	0.891091	0.1621	1354	492	25
								Short-read mapping		Long-read mapping		BUSCO (1440 genes in total)
	Length (bp)	Contig number	Largest contig (bp)	Contig N50 (bp)	Contig L50	GC content	Ns	Mapping rate	Error rate	Mapping rate	Error rate	Complete	duplicated	Fragmented
Polished
Canu_1kb	893781515	2866	7319610	650430	258	0.3936	1e-07	0.991516	0.0028	0.864554	0.1606	1343	562	24
Canu_35kb	847395928	2550	10431738	988320	157	0.3938	1e-07	0.989437	0.0032	0.891825	0.1613	1352	460	22
Flye_1kb	593219654	5904	2765923	255040	649	0.3932	1e-07	0.974495	0.0063	0.928314	0.1665	1342	160	32
Flye_35kb	561597192	4145	2409285	352748	447	0.3931	1e-07	0.971922	0.0069	0.936002	0.1685	1335	133	33
Marvel_35kb	666317308	1181	6446463	832319	181	0.3928	1e-07	0.887289	0.0058	0.835576	0.1657	1180	302	28
MaSuRCA_1kb	778307850	1311	12223675	1885096	95	0.3935	0.0003558	0.986555	0.0034	0.829101	0.164	1357	512	22
MaSuRCA_35kb	773071231	1703	8684289	1304760	146	0.3939	8.515e-06	0.984301	0.0038	0.896898	0.1619	1353	500	26

### Sheet: Canu_1kb
								Short-read mapping		Long-read mapping		BUSCO (1440 genes in total)
	Length (bp)	Contig number	Largest contig (bp)	Contig N50 (bp)	Contig L50	GC content	Ns	Mapping rate	Error rate	Mapping rate	Error rate	Complete	duplicated	Fragmented
Canu_1kb	871577052	2867	7123373	629835	259	0.3918	0	0.958861	0.0196	0.880815	0.1625	905	258	66
Racon1	891603864	2866	7292661	648451	258	0.3919	0	0.974246	0.0155	0.881441	0.1634	1034	226	51
Racon2	893697408	2866	7312298	650030	258	0.3921	0	0.976828	0.015	0.877731	0.163	1048	263	54
Racon3	894295446	2866	7320478	650421	258	0.3922	0	0.977475	0.0148	0.874488	0.1631	1037	259	57
Racon4	894479153	2866	7325372	650452	258	0.3922	0	0.977866	0.0147	0.875052	0.1627	1043	245	61
Racon4_Pilon1	894955041	2866	7324076	650678	258	0.3935	1e-07	0.989533	0.0039	0.868184	0.161	1316	472	96
Racon4_Pilon2	894286815	2866	7321347	650447	258	0.3936	1e-07	0.990896	0.003	0.867365	0.1606	1340	552	25
Racon4_Pilon3	894060337	2866	7319667	650464	258	0.3936	1e-07	0.991238	0.0029	0.865333	0.1607	1342	561	25
Racon4_Pilon4	893950855	2866	7319577	650455	258	0.3936	1e-07	0.991388	0.0028	0.864661	0.1607	1345	561	21
Racon4_Pilon5	893885839	2866	7319540	650433	258	0.3936	1e-07	0.991465	0.0028	0.864398	0.1606	1341	562	26
Racon4_Pilon6	893781515	2866	7319610	650430	258	0.3936	1e-07	0.991516	0.0028	0.864554	0.1606	1343	562	24
NOTE: The number after "Pilon" and "Racon" is the iteration of polishing. The highlight assemblies are the final polishing result.

### Sheet: Canu_35kb
								Short-read mapping		Long-read mapping		BUSCO (1440 genes in total)
	Length (bp)	Contig number	Largest contig (bp)	Contig N50 (bp)	Contig L50	GC content	Ns	Mapping rate	Error rate	Mapping rate	Error rate	Complete	duplicated	Fragmented
Canu_35kb	825916527	2550	10153603	962598	158	0.3918	0	0.952227	0.0211	0.905075	0.163	892	191	66
Racon1	845882696	2550	10399487	985997	158	0.392	0	0.966743	0.017	0.903674	0.1653	1016	201	64
Racon2	847982172	2550	10427693	987931	158	0.3923	0	0.970611	0.0163	0.899753	0.1648	1032	205	57
Racon3	848604045	2550	10437346	988559	158	0.3923	0	0.972216	0.0161	0.898885	0.165	1027	227	59
Racon4	848808601	2550	10438889	988744	158	0.3924	0	0.973103	0.016	0.898746	0.1646	1011	220	67
Racon5	848878292	2550	10441311	988769	158	0.3924	0	0.972933	0.0159	0.899164	0.1646	1013	198	65
Racon6	848885757	2550	10444619	993383	157	0.3924	0	0.973545	0.0159	0.898228	0.1646	1031	213	57
Racon7	848825653	2550	10445821	993342	157	0.3924	0	0.973836	0.0159	0.898014	0.1644	1027	216	52
Racon8	848732090	2550	10444432	993537	157	0.3924	0	0.974091	0.0159	0.898618	0.1644	1033	220	47
Racon8_Pilon1	848876666	2550	10444066	985976	158	0.3937	1e-07	0.98694	0.0045	0.894071	0.1621	1321	406	27
Racon8_Pilon2	848260060	2550	10440599	988310	157	0.3938	1e-07	0.988314	0.0035	0.893075	0.1614	1348	453	25
Racon8_Pilon3	847948354	2550	10438015	988321	157	0.3938	1e-07	0.98878	0.0033	0.892837	0.1614	1348	460	22
Racon8_Pilon4	847815916	2550	10437886	988324	157	0.3938	1e-07	0.989025	0.0033	0.890856	0.1614	1352	461	22
Racon8_Pilon5	847660948	2550	10437889	988315	157	0.3938	1e-07	0.989193	0.0033	0.890964	0.1614	1350	462	22
Racon8_Pilon6	847587563	2550	10437963	988320	157	0.3938	1e-07	0.989293	0.0033	0.89014	0.1614	1352	464	21
Racon8_Pilon7	847483373	2550	10437942	988326	157	0.3938	1e-07	0.989387	0.0033	0.892438	0.1613	1350	461	22
Racon8_Pilon8	847431110	2550	10435788	988325	157	0.3938	1e-07	0.989421	0.0033	0.892379	0.1613	1350	460	21
Racon8_Pilon9	847414296	2550	10435695	988325	157	0.3938	1e-07	0.989429	0.0032	0.891671	0.1613	1350	459	22
Racon8_Pilon10	847395928	2550	10431738	988320	157	0.3938	1e-07	0.989437	0.0032	0.891825	0.1613	1352	460	22
NOTE: The number after "Pilon" and "Racon" is the iteration of polishing. The highlight assemblies are the final polishing result.

### Sheet: Flye_1kb
								Short-read mapping		Long-read mapping		BUSCO (1440 genes in total)
	Length (bp)	Contig number	Largest contig (bp)	Contig N50 (bp)	Contig L50	GC content	Ns	Mapping rate	Error rate	Mapping rate	Error rate	Complete	duplicated	Fragmented
Flye_1kb	596007484	5930	2755662	255434	652	0.3912	0	0.951405	0.0236	0.92772	0.1716	959	82	70
Racon1	596368027	5932	2762727	255403	652	0.3911	0	0.945729	0.0208	0.928388	0.171	969	82	84
Racon2	596453399	5926	2765957	255454	652	0.3913	0	0.946221	0.0201	0.927621	0.1707	992	70	75
Racon3	596419446	5920	2766228	255455	651	0.3913	0	0.946717	0.0201	0.927292	0.1709	996	81	70
Racon4	596284764	5916	2768680	255264	651	0.3914	0	0.948619	0.0199	0.927842	0.1705	1004	87	73
Racon5	596113414	5913	2769613	255412	651	0.3914	0	0.948959	0.0198	0.927933	0.1707	992	80	73
Racon6	595896133	5911	2768820	255379	650	0.3914	0	0.950379	0.0198	0.930463	0.1705	995	68	80
Racon7	595661540	5909	2767807	255470	650	0.3914	0	0.950943	0.0199	0.929032	0.1706	981	72	71
Racon8	595392644	5909	2768479	255428	650	0.3914	0	0.951117	0.0198	0.930081	0.1705	988	72	75
Racon9	595141647	5906	2768604	254964	650	0.3914	0	0.951396	0.0198	0.928968	0.1706	976	72	76
Racon10	594863215	5904	2766705	255132	649	0.3914	0	0.950873	0.0198	0.930043	0.1703	998	75	69
Racon11	594561318	5903	2766328	254946	649	0.3914	0	0.951173	0.0197	0.928195	0.1705	993	83	78
Racon12	594270529	5904	2766911	254969	649	0.3914	0	0.951733	0.0197	0.931003	0.1703	990	72	80
Racon12_Pilon1	593887572	5904	2767787	255102	649	0.393	1e-07	0.96994	0.0079	0.929872	0.1675	1313	148	41
Racon12_Pilon2	593501462	5904	2765872	255044	649	0.3931	1e-07	0.972495	0.0067	0.930624	0.1669	1342	158	32
Racon12_Pilon3	593377492	5904	2765870	255064	649	0.3932	1e-07	0.973273	0.0064	0.930768	0.1666	1337	161	35
Racon12_Pilon4	593314688	5904	2765899	255068	649	0.3932	1e-07	0.973762	0.0064	0.929266	0.1666	1339	160	34
Racon12_Pilon5	593296952	5904	2765958	255049	649	0.3932	1e-07	0.974042	0.0064	0.929798	0.1666	1340	159	34
Racon12_Pilon6	593280135	5904	2765924	255040	649	0.3932	1e-07	0.974236	0.0063	0.930816	0.1666	1340	160	35
Racon12_Pilon7	593250201	5904	2765982	255040	649	0.3932	1e-07	0.974337	0.0063	0.929173	0.1665	1338	160	35
Racon12_Pilon8	593239063	5904	2765929	255038	649	0.3932	1e-07	0.974403	0.0063	0.929628	0.1666	1341	162	32
Racon12_Pilon9	593226915	5904	2765977	255041	649	0.3932	1e-07	0.974455	0.0063	0.929491	0.1665	1338	161	34
Racon12_Pilon10	593219654	5904	2765923	255040	649	0.3932	1e-07	0.974495	0.0063	0.928314	0.1665	1342	160	32
NOTE: The number after "Pilon" and "Racon" is the iteration of polishing. The highlight assemblies are the final polishing result.

### Sheet: Flye_35kb
								Short-read mapping		Long-read mapping		BUSCO (1440 genes in total)
	Length (bp)	Contig number	Largest contig (bp)	Contig N50 (bp)	Contig L50	GC content	Ns	Mapping rate	Error rate	Mapping rate	Error rate	Complete	duplicated	Fragmented
Flye_35kb	561349738	4145	2407003	352050	448	0.3917	0	0.940688	0.0255	0.927007	0.1729	552	46	95
Racon1	562892668	4145	2413084	352643	448	0.3909	0	0.939061	0.0217	0.927741	0.1722	996	79	60
Racon2	563133868	4145	2413809	352644	448	0.3911	0	0.939411	0.0212	0.926334	0.1725	1005	66	72
Racon3	563225620	4145	2413840	352810	448	0.3911	0	0.941153	0.0212	0.927352	0.1721	996	69	74
Racon4	563218228	4145	2413157	352870	448	0.3912	0	0.941366	0.021	0.932134	0.172	996	57	71
Racon5	563128524	4145	2413903	353102	447	0.3912	0	0.941848	0.0211	0.930702	0.1721	994	68	80
Racon6	562961414	4145	2412457	353080	447	0.3912	0	0.942131	0.021	0.934456	0.172	995	65	76
Racon6_Pilon1	562336052	4145	2410420	352967	447	0.3928	1e-07	0.964705	0.0089	0.934416	0.1696	1297	116	41
Racon6_Pilon2	561874511	4145	2409400	352770	447	0.393	1e-07	0.968782	0.0075	0.934863	0.169	1335	130	32
Racon6_Pilon3	561751644	4145	2409251	352720	447	0.3931	1e-07	0.970247	0.0072	0.935548	0.1688	1330	133	32
Racon6_Pilon4	561693456	4145	2409486	352725	447	0.3931	1e-07	0.970964	0.007	0.935546	0.1686	1336	132	31
Racon6_Pilon5	561652862	4145	2409281	352745	447	0.3931	1e-07	0.971386	0.007	0.936175	0.1686	1335	134	33
Racon6_Pilon6	561625488	4145	2409468	352733	447	0.3931	1e-07	0.971618	0.007	0.935714	0.1686	1334	133	34
Racon6_Pilon7	561605425	4145	2409281	352748	447	0.3931	1e-07	0.971784	0.0069	0.935657	0.1686	1335	133	33
Racon6_Pilon8	561602316	4145	2409467	352733	447	0.3931	1e-07	0.971881	0.0069	0.935075	0.1685	1334	133	33
Racon6_Pilon9	561597192	4145	2409285	352748	447	0.3931	1e-07	0.971922	0.0069	0.936002	0.1685	1335	133	33
NOTE: The number after "Pilon" and "Racon" is the iteration of polishing. The highlight assemblies are the final polishing result.

### Sheet: Marvel_35kb
								Short-read mapping		Long-read mapping		BUSCO (1440 genes in total)
	Length (bp)	Contig number	Largest contig (bp)	Contig N50 (bp)	Contig L50	GC content	Ns	Mapping rate	Error rate	Mapping rate	Error rate	Complete	duplicated	Fragmented
Marvel_35kb	649061435	1181	6453759	795971	182	0.3907	0	0.776812	0.0342	0.83823	0.178	496	75	71
Racon1	669294543	1181	6470635	823018	182	0.391	0	0.849313	0.0218	0.835399	0.1717	831	134	73
Racon2	670571162	1181	6473860	824320	182	0.3911	0	0.858119	0.0203	0.836598	0.1703	883	138	59
Racon3	670500399	1181	6472323	824197	182	0.3912	0	0.859771	0.0197	0.836604	0.1701	897	158	54
Racon4	670081475	1181	6470909	824623	182	0.3912	0	0.861777	0.0196	0.838199	0.1703	894	151	56
Racon5	669580376	1181	6471595	824646	182	0.3912	0	0.862887	0.0194	0.838297	0.1699	884	136	57
Racon6	668984091	1181	6469094	824840	182	0.3913	0	0.863411	0.0194	0.839469	0.1696	882	154	61
Racon7	668362012	1181	6464421	824866	181	0.3912	0	0.864169	0.0193	0.840832	0.1697	874	146	62
Racon8	667675557	1181	6463845	831322	181	0.3912	0	0.865472	0.0191	0.839749	0.1697	893	152	46
Racon8_Pilon1	667379746	1181	6460692	825453	182	0.3926	1e-07	0.882317	0.0073	0.837046	0.1669	1153	264	31
Racon8_Pilon2	666767771	1181	6457535	825124	182	0.3928	1e-07	0.884816	0.0062	0.836406	0.166	1181	296	27
Racon8_Pilon3	666568508	1181	6455973	825129	182	0.3928	1e-07	0.885652	0.006	0.837801	0.1656	1182	301	27
Racon8_Pilon4	666460064	1181	6455324	825121	182	0.3928	1e-07	0.886109	0.0059	0.836653	0.1657	1178	298	29
Racon8_Pilon5	666416596	1181	6446820	825088	182	0.3928	1e-07	0.886445	0.0059	0.836621	0.1657	1180	297	27
Racon8_Pilon6	666365355	1181	6446720	825090	182	0.3928	1e-07	0.886702	0.0058	0.836548	0.1657	1179	300	29
Racon8_Pilon7	666353739	1181	6446738	825093	182	0.3928	1e-07	0.88692	0.0058	0.836194	0.1657	1178	300	29
Racon8_Pilon8	666346273	1181	6446698	825093	182	0.3928	1e-07	0.887104	0.0058	0.835894	0.1657	1180	302	28
Racon8_Pilon9	666317308	1181	6446463	832319	181	0.3928	1e-07	0.887289	0.0058	0.835576	0.1657	1180	302	28
NOTE: The number after "Pilon" and "Racon" is the iteration of polishing. The highlight assemblies are the final polishing result.

### Sheet: MaSuRCA_1kb
								Short-read mapping		Long-read mapping		BUSCO (1440 genes in total)
	Length (bp)	Contig number	Largest contig (bp)	Contig N50 (bp)	Contig L50	GC content	Ns	Mapping rate	Error rate	Mapping rate	Error rate	Complete	duplicated	Fragmented
Masurca_1kb	778288575	1311	12224271	1885174	95	0.3935	0.0003622	0.986035	0.0037	0.829118	0.1641	1356	516	23
Pilon1	778305404	1311	12223243	1884982	95	0.3935	0.00036	0.986201	0.0036	0.828898	0.1641	1356	514	24
Pilon2	778308372	1311	12223263	1884986	95	0.3935	0.0003588	0.986298	0.0035	0.829344	0.1641	1356	511	24
Pilon3	778309678	1311	12223536	1885001	95	0.3935	0.0003571	0.98641	0.0035	0.828985	0.164	1358	511	23
Pilon4	778309261	1311	12223366	1885071	95	0.3935	0.0003565	0.986468	0.0035	0.828884	0.1641	1356	513	24
Pilon5	778310685	1311	12223520	1885074	95	0.3935	0.0003561	0.986524	0.0035	0.828622	0.164	1357	513	22
Pilon6	778307850	1311	12223675	1885096	95	0.3935	0.0003558	0.986555	0.0034	0.829101	0.164	1357	512	22
Racon1	779514038	1311	12246442	1889424	95	0.3917	0.0002937	0.97768	0.0132	0.843332	0.1659	1079	207	60
Racon2	779695010	1311	12249684	1889396	95	0.3916	0.0002859	0.973618	0.0144	0.842583	0.1661	1025	212	73
Racon3	779873282	1311	12251694	1890414	95	0.3915	0.0002787	0.972494	0.0148	0.844106	0.1662	1053	207	56
Racon4	779943979	1311	12251524	1889980	95	0.3915	0.0002574	0.971818	0.015	0.844004	0.1663	1030	187	54
Racon5	779969892	1311	12252764	1890012	95	0.3915	0.0002529	0.971425	0.0151	0.844463	0.1662	1057	195	49
Racon6	779959052	1311	12255709	1890586	95	0.3915	0.0002447	0.971355	0.0153	0.844589	0.1663	1035	192	52
Racon7	779946549	1311	12255948	1890814	95	0.3915	0.0002405	0.971028	0.0153	0.84493	0.1663	1021	184	59
Racon8	779914639	1310	12254191	1890755	95	0.3915	0.0002356	0.971223	0.0153	0.84492	0.1663	1014	190	59
Racon9	779887734	1310	12254305	1890213	95	0.3915	0.0002303	0.971044	0.0154	0.845395	0.1663	1017	202	69
Racon10	779829442	1310	12250585	1890571	95	0.3915	0.0002205	0.97142	0.0154	0.844983	0.1663	1015	182	56
NOTE: Since Racon long-read polishing cannot improve the genome, we only polished the genome with Pilon. The number after "Pilon" and "Racon" is the iteration of polishing. The highlight assemblies are the final polishing result.

### Sheet: MaSuRCA_35kb
								Short-read mapping		Long-read mapping		BUSCO (1440 genes in total)
	Length (bp)	Contig number	Largest contig (bp)	Contig N50 (bp)	Contig L50	GC content	Ns	Mapping rate	Error rate	Mapping rate	Error rate	Complete	duplicated	Fragmented
Masurca_35kb	773035614	1703	8684546	1304720	146	0.3939	0.0008792	0.983478	0.0045	0.891091	0.1621	1354	492	25
Pilon1	773057143	1703	8684371	1304800	146	0.3939	0.000871	0.983699	0.0041	0.891845	0.1622	1351	497	26
Pilon2	773050836	1703	8684241	1304770	146	0.3939	0.0008646	0.983828	0.004	0.891455	0.1621	1352	499	25
Pilon3	773064667	1703	8684499	1304805	146	0.3939	0.0008596	0.983967	0.0039	0.892855	0.1622	1352	501	25
Pilon4	773059823	1703	8684378	1304741	146	0.3939	0.0008559	0.984063	0.0039	0.892912	0.1621	1351	501	27
Pilon5	773066615	1703	8684485	1304812	146	0.3939	0.000853	0.984153	0.0039	0.895797	0.162	1353	502	25
pilon6	773066383	1703	8684303	1304772	146	0.3939	0.0008521	0.98421	0.0038	0.89443	0.1619	1351	501	27
pilon7	773074579	1703	8684466	1304808	146	0.3939	0.0008519	0.984267	0.0038	0.894144	0.1621	1353	501	25
pilon8	773071231	1703	8684289	1304760	146	0.3939	0.0008515	0.984301	0.0038	0.896898	0.1619	1353	500	26
Racon1	774341024	1703	8706081	1314517	145	0.3919	0.0007261	0.974201	0.0147	0.905944	0.1659	1063	196	62
Racon2	774530087	1703	8709817	1314456	145	0.3918	0.0006997	0.971623	0.0156	0.907937	0.1654	1049	189	57
Racon3	774688001	1703	8712329	1314629	145	0.3918	0.0006869	0.96983	0.0159	0.907054	0.1658	1038	179	75
Racon4	774704933	1703	8715071	1314544	145	0.3918	0.0006663	0.969479	0.0161	0.908589	0.1651	1025	166	60
Racon5	774710527	1703	8717554	1314316	145	0.3918	0.0006555	0.969362	0.0162	0.907801	0.1658	1017	178	64
Racon6	774617867	1703	8721549	1313818	145	0.3918	0.0006433	0.969429	0.0162	0.908972	0.1651	1030	178	64
Racon7	774563963	1703	8723277	1312591	145	0.3918	0.0006335	0.968956	0.0163	0.907614	0.1657	1017	167	64
Racon8	774458692	1703	8725736	1313049	145	0.3918	0.0006232	0.969343	0.0162	0.909641	0.165	1011	184	64
Racon9	774374864	1703	8726460	1311953	145	0.3917	0.0006117	0.968829	0.0163	0.907657	0.1658	1009	162	66
Racon10	774255546	1703	8726465	1311556	145	0.3917	0.0006009	0.96939	0.0163	0.911278	0.165	1073	190	60
NOTE: Since Racon long-read polishing cannot improve the genome, we only polished the genome with Pilon. The number after "Pilon" and "Racon" is the iteration of polishing. The highlight assemblies are the final polishing result.
