## Supplementary material for "The draft nuclear genome assembly of *Eucalyptus pauciflora*: new approaches to comparing *de novo* assemblies": Table S2

### Sheet: Sheet1
								Short-read mapping		Long-read mapping		BUSCO (1440 genes in total)
	Length (bp)	Contig number	Largest contig (bp)	Contig N50 (bp)	Contig L50	GC content	Ns	Mapping rate	Error rate	Mapping rate	Error rate	Complete	duplicated	Fragmented
Canu_1kb_with_haplotigs	893781515	2866	7319610	650430	258	0.3936	1e-07	0.991516	0.0028	0.864554	0.1606	1343	562	24
Canu_1kb_primary_contigs	622473836	895	7319610	1502530	121	0.3934	1e-07	0.957727	0.007	0.916772	0.1668	1319	182	27
Canu_1kb_Pilon1	622332639	895	7319137	1502336	121	0.3935	1e-07	0.959317	0.0063	0.917207	0.1663	1341	180	24
Canu_1kb_Pilon2	622264947	895	7319065	1502322	121	0.3935	1e-07	0.959772	0.0061	0.915474	0.1663	1341	180	26
Canu_1kb_Pilon3	622229610	895	7319122	1502351	121	0.3935	1e-07	0.960113	0.0061	0.914682	0.1663	1344	183	25
Canu_1kb_Pilon4	622218742	895	7319140	1502325	121	0.3935	1e-07	0.960202	0.0061	0.917278	0.1661	1346	183	23
Canu_35kb_with_haplotigs	847395928	2550	10431738	988320	157	0.3938	1e-07	0.989437	0.0032	0.891825	0.1613	1352	460	22
Canu_35kb_primary_contigs	586032599	655	10431738	2260178	73	0.3933	1e-07	0.950913	0.0077	0.92412	0.1682	1324	136	34
Canu_35kb_Pilon1	585914610	655	10430475	2258599	73	0.3933	1e-07	0.953439	0.0069	0.924139	0.1679	1344	137	28
Canu_35kb_Pilon2	585849714	655	10430707	2258703	73	0.3934	1e-07	0.954101	0.0068	0.925221	0.1678	1343	138	31
Canu_35kb_Pilon3	585820010	655	10430779	2258614	73	0.3934	1e-07	0.954571	0.0067	0.924828	0.1678	1343	138	31
Canu_35kb_Pilon4	585812664	655	10430703	2258752	73	0.3934	1e-07	0.954925	0.0067	0.926201	0.1677	1343	138	31
Canu_35kb_Pilon5	585785283	655	10430854	2258674	73	0.3934	1e-07	0.955201	0.0066	0.926409	0.1677	1345	138	29
Flye_1kb_with_haplotigs	593219654	5904	2765923	255040	649	0.3932	1e-07	0.974495	0.0063	0.928314	0.1665	1342	160	32
Flye_1kb_primary_contigs	528619533	2947	2765923	295604	531	0.3932	1e-07	0.945758	0.0084	0.929185	0.1694	1340	100	33
Flye_1kb_Pilon1	528580152	2947	2765954	295615	531	0.3932	1e-07	0.947286	0.0079	0.929299	0.1694	1342	100	32
Flye_1kb_Pilon2	528570074	2947	2765901	295615	531	0.3932	1e-07	0.947865	0.0078	0.929843	0.1694	1343	100	32
Flye_1kb_Pilon3	528566778	2947	2765947	295615	531	0.3932	1e-07	0.94818	0.0077	0.929632	0.1694	1343	100	31
Flye_1kb_Pilon4	528565537	2947	2765897	295615	531	0.3932	1e-07	0.948369	0.0077	0.930481	0.1694	1343	101	31
Flye_1kb_Pilon5	528563896	2947	2765950	295613	531	0.3932	1e-07	0.948589	0.0077	0.93042	0.1694	1344	100	31
Flye_35kb_with_haplotigs	561597192	4145	2409285	352748	447	0.3931	1e-07	0.971922	0.0069	0.936002	0.1685	1335	133	33
Flye_35kb_primary_contigs	517061277	2548	2409285	385291	387	0.3932	1e-07	0.937283	0.0084	0.923248	0.1702	1335	89	30
Flye_35kb_Pilon1	517037569	2548	2409517	385294	387	0.3932	1e-07	0.939268	0.0082	0.923258	0.1701	1335	90	32
Flye_35kb_Pilon2	517022547	2548	2409305	385293	387	0.3932	1e-07	0.940781	0.0081	0.92464	0.17	1334	89	32
Flye_35kb_Pilon3	517022500	2548	2409522	385291	387	0.3932	1e-07	0.941704	0.0081	0.922576	0.1699	1335	89	32
Flye_35kb_Pilon4	516992260	2548	2409314	385291	387	0.3932	1e-07	0.942125	0.008	0.923351	0.1699	1336	90	30
Flye_35kb_Pilon5	516992152	2548	2409526	385290	387	0.3932	1e-07	0.942383	0.008	0.923398	0.1699	1336	90	31
Marvel_35kb_with_haplotigs	666317308	1181	6446463	832319	181	0.3928	1e-07	0.887289	0.0058	0.835576	0.1657	1180	302	28
Marvel_35kb_primary_contigs	537813575	730	6446463	1204347	116	0.3928	1e-07	0.871607	0.008	0.84937	0.169	1173	146	31
Marvel_35kb_Pilon1	537710740	730	6445350	1202790	116	0.3929	1e-07	0.872659	0.0077	0.850768	0.1689	1178	153	32
Marvel_35kb_Pilon2	537644890	730	6445331	1202827	116	0.3929	1e-07	0.873187	0.0076	0.848627	0.1689	1180	153	32
Marvel_35kb_Pilon3	537623934	730	6445325	1202817	116	0.3929	1e-07	0.873368	0.0076	0.851546	0.1689	1180	153	32
Marvel_35kb_Pilon4	537616556	730	6445333	1202858	116	0.3929	1e-07	0.873518	0.0075	0.850917	0.1688	1180	153	32
Marvel_35kb_Pilon5	537615613	730	6445355	1202845	116	0.3929	1e-07	0.873708	0.0075	0.851764	0.1689	1180	153	32
MaSuRCA_1kb_with_haplotigs	778307850	1311	12223675	1885096	95	0.3935	0.0003558	0.986555	0.0034	0.829101	0.164	1357	512	22
MaSuRCA_1kb_primary_contigs	594680200	415	12223675	3234315	58	0.3937	0.0002269	0.94756	0.0063	0.914669	0.1656	1362	202	21
MaSuRCA_1kb_Pilon1	594528555	415	12223257	3234324	58	0.3937	0.0002269	0.948158	0.0061	0.913117	0.1655	1361	201	21
MaSuRCA_1kb_Pilon2	594530041	415	12223139	3234324	58	0.3937	0.0002271	0.948607	0.006	0.913488	0.1657	1362	201	21
MaSuRCA_1kb_Pilon3	594528234	415	12223282	3234362	58	0.3937	0.0002271	0.948867	0.006	0.914366	0.1658	1363	201	20
MaSuRCA_1kb_Pilon4	594310949	415	12223193	3234394	58	0.3937	0.0002271	0.94897	0.006	0.913239	0.1656	1362	201	21
MaSuRCA_1kb_Pilon5	594528099	415	12223266	3234447	58	0.3937	0.0002271	0.949107	0.006	0.915683	0.1656	1362	201	21
MaSuRCA_35kb_with_haplotigs	773071231	1703	8684289	1304760	146	0.3939	8.515e-06	0.984301	0.0038	0.896898	0.1619	1353	500	26
MaSuRCA_35kb_primary_contigs	595020257	416	12223714	3234414	58	0.3937	0.0002267	0.9477	0.0063	0.91675	0.1655	1361	200	22
MaSuRCA_35kb_Pilon1	594870106	416	12223244	3234423	58	0.3937	0.0002267	0.948323	0.0061	0.913351	0.1656	1362	200	21
MaSuRCA_35kb_Pilon2	594880790	416	12223144	3234429	58	0.3937	0.0002267	0.948739	0.006	0.913184	0.1656	1362	200	20
MaSuRCA_35kb_Pilon3	594871576	416	12223315	3234470	58	0.3937	0.0002267	0.949003	0.006	0.913633	0.1656	1362	200	20
MaSuRCA_35kb_Pilon4	594880132	416	12223242	3234508	58	0.3937	0.0002268	0.949104	0.006	0.906433	0.1659	1363	200	20
MaSuRCA_35kb_Pilon5	594871467	416	12223393	3234549	58	0.3937	0.0002268	0.94924	0.006	0.914944	0.1655	1362	200	21
NOTE: The primary_contigs were polished by Pilon with short-read assembly dataset. The number after "Pilon" is the iteration of polishing. The highlight assemblies are the final polishing result.
